# CD3^+^ T-cell: CD14^+^monocyte complexes are dynamic and increased with HIV and glucose intolerance

**DOI:** 10.1101/2023.04.24.538020

**Authors:** Laventa M. Obare, Joshua Simmons, Jared Oakes, Xiuqi Zhang, Cindy Nochowicz, Stephen Priest, Samuel S. Bailin, Christopher M. Warren, Mona Mashayekhi, Heather K. Beasley, Jianqiang Shao, Leslie M. Meenderink, Quanhu Sheng, Joey Stolze, Rama Gangula, Tarek Absi, Yan Ru Su, Kit Neikirk, Abha Chopra, Curtis L. Gabriel, Tecla Temu, Suman Pakala, Erin M. Wilfong, Sara Gianella, Elizabeth J. Phillips, David G. Harrison, Antentor Hinton, Spyros A. Kalams, Annet Kirabo, Simon A. Mallal, John R. Koethe, Celestine N. Wanjalla

## Abstract

An increased risk of cardiometabolic disease accompanies persistent systemic inflammation. Yet, the innate and adaptive immune system features in persons who develop these conditions remain poorly defined. Doublets, or cell-cell complexes, are routinely eliminated from flow cytometric and other immune phenotyping analyses, which limits our understanding of their relationship to disease states. Using well-characterized clinical cohorts, including participants with controlled HIV as a model for chronic inflammation and increased immune cell interactions, we show that circulating CD14^+^ monocytes complexed to CD3^+^ T cells are dynamic, biologically relevant, and increased in individuals with diabetes after adjusting for confounding factors. The complexes form functional immune synapses with increased expression of proinflammatory cytokines and greater glucose utilization. Furthermore, in persons with HIV, the CD3^+^T-cell: CD14^+^monocyte complexes had more HIV copies compared to matched CD14^+^ monocytes or CD4^+^ T cells alone. Our results demonstrate that circulating CD3^+^T-cell:CD14^+^monocyte pairs represent dynamic cellular interactions that may contribute to inflammation and cardiometabolic disease pathogenesis and may originate or be maintained, in part, by chronic viral infections. These findings provide a foundation for future studies investigating mechanisms linking T cell-monocyte cell-cell complexes to developing immune-mediated diseases, including HIV and diabetes.

**Highlights:**

- Circulating CD3^+^ CD14^+^ T cell-monocyte complexes are higher in individuals with diabetes.
- CD3^+^ CD14^+^ T cell-monocytes complexes comprise a heterogenous group of functional and dynamic cell-cell interactions.
- The proportion of CD3^+^ CD14^+^ T cell-monocyte complexes is positively associated with fasting blood glucose and negatively with plasma IL-10 levels and CD4^+^ T regulatory cells.
- CD3^+^ CD14^+^ T cell-monocyte complexes are metabolically flexible and can utilize both glycolysis and oxidative phosphorylation for their energy requirements.
- In persons with treated HIV, CD3^+^ CD14^+^ T cell-monocytes have more detectable HIV DNA than circulating CD4^+^ T cells alone.
