## Supplemental Tables for "CD3^+^ T-cell: CD14^+^monocyte complexes are dynamic and increased with HIV and glucose intolerance"

### Sheet: Table S8
Table S8. Differential gene expression CD3+T cell - classical monocyte complexes versus artifical T cell-Monocyte complexes
	logFC	logCPM	F	PValue	FDR
GNLY	1.21639	11.4531	155.799	1.99e-34	1.18e-31
HLA-DPA1	0.800694	11.4364	100.121	4.09e-23	8.06e-21
HLA-DRA	0.734866	11.8156	103.946	8.38e-24	2.48e-21
HLA-DPB1	0.733829	11.3398	81.0213	4.12e-19	6.06e-17
MT-ND4	0.64765	11.6087	69.6226	1.36e-16	7.32e-15
HLA-DRB1	0.595975	11.7813	71.377	5.76e-17	3.79e-15
MT-ND3	0.5956	11.9305	61.5263	7.22e-15	3.56e-13
AC105402.3	0.560045	11.7191	40.2261	2.82e-10	7.58e-09
MT-CYB	0.543808	11.6088	46.5927	1.17e-11	4.14e-10
GZMH	0.526102	11.2902	40.5768	5.9e-10	1.25e-08
HLA-DRB5	0.504892	11.346	38.9338	8.47e-10	1.73e-08
MT-CO2	0.503281	12.1702	56.4563	8.78e-14	3.71e-12
NKG7	0.463961	11.849	34.9131	4.07e-09	7.31e-08
MT-ND5	0.454065	11.4231	30.6682	3.47e-08	5.56e-07
CD74	0.442945	12.7444	81.081	5.11e-19	6.06e-17
MT-ATP6	0.414542	11.5088	27.0807	2.16e-07	2.97e-06
MT-CO3	0.394251	11.8917	29.0696	7.85e-08	1.13e-06
MT-CO1	0.381229	12.4227	35.3421	3.28e-09	6.07e-08
PTP4A2	0.361967	11.4204	23.0145	1.7e-06	2.05e-05
ITGB1	0.346795	11.332	18.6921	2.03e-05	0.000182
IFI30	0.337643	12.3527	46.5581	1.19e-11	4.14e-10
NPC2	0.333855	11.3554	17.176	5.2e-05	0.00038956
VAMP8	0.332865	11.3428	18.1178	4.12e-05	0.00032958
MT-ND2	0.329786	11.5975	18.5646	1.73e-05	0.00015719
MT2A	0.309685	11.3637	14.7349	0.00012693	0.00085773
MT-ND4L	0.306892	11.3539	13.463	0.00024973	0.00160695
SLC25A5	0.303819	11.3262	14.8615	0.00030633	0.00188902
LGALS2	0.293528	11.3132	12.3568	0.00076435	0.0044362
CST3	0.29199	12.5921	42.5562	8.77e-11	2.62e-09
MBNL1	0.268086	11.5424	13.5223	0.00024037	0.00156371
ARL4C	0.266105	11.2833	10.9602	0.0020103	0.0100856
YBX1	0.265951	11.6085	14.8383	0.00011987	0.00082514
CEBPB	0.26219	11.3516	11.0114	0.00100151	0.0056466
PSAP	0.257534	12.0161	19.5478	1.03e-05	0.00010025
LGALS1	0.253484	11.8951	17.403	3.15e-05	0.00027382
FP671120.4	0.24795	11.4857	9.74245	0.00182727	0.00937952
AOAH	0.247204	11.3499	8.83406	0.00330352	0.0155213
RPL27A	0.247134	11.4106	10.519	0.00119596	0.00651345
FP236383.3	0.246332	14.1237	14.2773	0.0001626	0.00108158
MT-ND1	0.236108	11.5387	9.14624	0.00252535	0.0123554
DBI	0.234461	11.3136	8.8299	0.00451562	0.0208847
RBM3	0.227212	11.303	8.18415	0.00679472	0.0281292
PSME2	0.226423	11.3277	7.98384	0.00494518	0.0223477
CRIP1	0.21645	12.0244	11.6112	0.00066918	0.00396155
HSP90AA1	0.21412	11.3018	7.05994	0.0104	0.041321
MS4A6A	0.213819	11.4529	7.7859	0.00530268	0.0236029
RPS20	0.211909	11.4046	7.73769	0.00544571	0.0240587
AIF1	0.211422	11.9625	13.8691	0.00020002	0.00131568
LCP1	0.211289	11.6418	9.64723	0.00191615	0.00969539
SUB1	0.210196	11.3823	7.49343	0.00623322	0.0262086
CLIC1	0.20998	11.5386	8.85596	0.00294738	0.0140714
TMBIM6	0.208524	11.3492	7.10748	0.00940688	0.0376275
FTH1	0.206621	13.7296	31.7762	1.99e-08	3.34e-07
RGS10	0.203142	11.2822	6.51723	0.017745	0.0647497
CHCHD2	0.19978	11.383	6.97495	0.00871389	0.035333
HNRNPK	0.198146	11.3804	6.51468	0.0109395	0.0428888
PCBP1	0.194268	11.3459	6.13434	0.0137904	0.0523328
FTL	0.193319	13.6958	39.5902	3.88e-10	9.19e-09
TGFB1	0.192933	11.3944	6.186	0.0129367	0.0497306
FCER1G	0.191557	11.8118	9.07761	0.00261606	0.0126943
RPL23	0.190468	11.6016	7.59756	0.00588417	0.0252422
ACTB	0.188128	13.8519	46.0272	1.48e-11	4.88e-10
NCL	0.188104	11.3997	5.91837	0.0150486	0.0563847
QKI	0.186531	11.3366	5.24233	0.0221209	0.0784166
CFL1	0.183879	11.8954	10.4878	0.00121625	0.00654563
HMGB1	0.177907	11.6383	7.22729	0.00722466	0.0294965
ARPC2	0.172774	11.5334	6.04805	0.0139842	0.0527304
HSP90AB1	0.172394	11.4458	5.15709	0.0232304	0.081375
CARD16	0.169573	11.3593	4.76236	0.029175	0.0986947
TMSB4X	0.1679	12.9933	26.028	3.6e-07	4.74e-06
WDR74	0.164067	11.5806	4.8427	0.027867	0.0948119
PFN1	0.149005	12.3287	11.0545	0.00089661	0.00515335
SH3BGRL3	0.12019	12.7079	10.5151	0.00119927	0.00651345
MYL6	0.114402	12.0907	5.26553	0.0218285	0.0778461
PTMA	0.0958455	12.6149	6.23889	0.0125568	0.0485859
RPL6	-0.0839839	13.2376	8.18605	0.00425397	0.0198295
RPS19	-0.0903781	12.5651	5.18076	0.0229241	0.0807803
RPL7A	-0.0921285	12.5397	5.64224	0.0176025	0.0647248
RPL19	-0.0945182	12.7396	7.42446	0.00647598	0.0269985
RPS14	-0.0956297	13.1916	10.7202	0.00107313	0.00599335
RPL28	-0.100847	13.7173	16.9429	3.97e-05	0.00032179
RPLP1	-0.101589	14.0632	17.2393	3.4e-05	0.00029155
RPS13	-0.101682	13.4152	13.1032	0.00030023	0.00188902
RPL39	-0.10376	14.2212	20.879	5.11e-06	5.22e-05
RPS15	-0.103993	12.9336	10.0298	0.00155751	0.00815969
RPL18A	-0.104252	12.95	10.2343	0.00139458	0.00743775
RPS29	-0.108516	12.5775	7.52308	0.00613627	0.0261344
RPL24	-0.110102	12.3025	6.54436	0.0105761	0.0417401
RPS3A	-0.117772	12.9519	13.3621	0.00026167	0.00166571
RPL32	-0.123504	13.5331	21.227	4.27e-06	4.6e-05
RPS25	-0.129692	12.2809	8.04979	0.00458499	0.0210412
NACA	-0.132903	12.4637	10.8781	0.00098573	0.00561108
RPL37	-0.136597	13.132	21.0297	4.73e-06	5e-05
RPL29	-0.136714	12.8101	15.7274	7.51e-05	0.00054194
RPL34	-0.137253	13.8382	31.6554	2.03e-08	3.34e-07
RPL14	-0.139144	12.8093	15.7589	7.38e-05	0.00053964
ANXA1	-0.140822	12.0005	5.69074	0.0171512	0.0634596
TMA7	-0.141047	11.851	6.09566	0.0136131	0.0519934
RPL13	-0.142204	13.0303	20.8103	5.3e-06	5.32e-05
RPL35A	-0.1462	13.0137	22.2689	2.49e-06	2.82e-05
RPL8	-0.146923	12.6871	16.6033	4.74e-05	0.00036926
RPL12	-0.150854	13.2744	25.9268	3.79e-07	4.88e-06
RPS4X	-0.151112	12.5447	14.7213	0.0001275	0.00085773
ZFP36L2	-0.155553	11.6735	5.37409	0.0205162	0.0736096
RPL22	-0.155884	12.707	19.3413	1.14e-05	0.00010672
FOS	-0.158464	12.5042	7.67367	0.00565756	0.024627
RPS23	-0.158517	13.0047	24.6533	7.29e-07	8.99e-06
CD37	-0.159629	11.5143	4.94837	0.0261981	0.0901702
BTG1	-0.161744	11.6119	5.61988	0.017828	0.0647497
RPL11	-0.161898	13.5358	36.248	1.97e-09	3.77e-08
STK17B	-0.162595	11.5036	4.97261	0.0258341	0.0894373
RPS8	-0.163342	13.7962	41.2288	1.6e-10	4.5e-09
RPS27	-0.163763	13.3128	30.3038	4.04e-08	6.3e-07
EEF1A1	-0.165569	13.5525	37.4787	1.06e-09	2.09e-08
RPS21	-0.165857	12.867	25.7959	4.05e-07	5.11e-06
RPS3	-0.168379	12.7559	22.6823	2.01e-06	2.34e-05
RBFOX2	-0.168846	13.4854	39.2167	4.4e-10	9.73e-09
RPS15A	-0.171427	13.4268	39.9866	2.98e-10	7.68e-09
USP3	-0.172986	11.3079	5.20949	0.0263691	0.0902343
RPS18	-0.17677	12.5476	19.9606	8.23e-06	8.12e-05
RPL18	-0.180798	12.8272	28.4234	1.06e-07	1.49e-06
C11orf58	-0.182843	11.309	5.69557	0.0254663	0.0886825
RPS27A	-0.183113	13.2928	39.4656	3.88e-10	9.19e-09
RPLP0	-0.184673	12.3338	16.4403	5.18e-05	0.00038956
RPS26	-0.185538	13.3251	42.3971	8.86e-11	2.62e-09
USP15	-0.185785	11.3737	5.84609	0.0156778	0.0583725
DPYD	-0.188603	11.6571	7.62694	0.00579832	0.0250555
HNRNPA1	-0.192343	11.361	6.34417	0.0124519	0.0484967
RPS28	-0.194076	13.6338	57.9157	3.76e-14	1.71e-12
GLRX	-0.194717	11.2841	6.29254	0.0200599	0.0724115
RPS7	-0.195858	12.9874	39.2012	4.44e-10	9.73e-09
EEF1B2	-0.19966	11.829	11.5178	0.0006993	0.00409886
COX7C	-0.206711	11.7567	11.7998	0.00060135	0.00359596
H1FX	-0.20821	11.5543	7.24255	0.00718139	0.0294965
PLXDC2	-0.208221	11.4577	7.49354	0.00624225	0.0262086
DMXL2	-0.208302	11.3192	7.33776	0.00931949	0.0375315
RPL5	-0.208736	12.6555	31.9914	1.71e-08	2.98e-07
S100A9	-0.208899	13.5445	22.2792	2.53e-06	2.82e-05
RPS5	-0.209834	12.0242	16.1074	6.15e-05	0.000455
RPL36	-0.210784	12.5377	29.4772	6.16e-08	9.12e-07
RPL10	-0.211399	13.8926	70.3739	7.81e-17	4.63e-15
CEBPD	-0.214224	11.6684	9.92154	0.00165389	0.00858861
SLC2A3	-0.216884	11.3634	7.80162	0.00525691	0.0235764
RPS12	-0.221998	14.0151	77.9538	1.86e-18	1.84e-16
NCF1	-0.22303	11.3329	7.85297	0.00558666	0.0244985
MED13L	-0.223431	11.2943	8.41551	0.0048921	0.0222779
TSPO	-0.224995	11.9115	15.447	8.7e-05	0.00062047
RPL30	-0.226988	13.6064	73.0152	2.12e-17	1.57e-15
KLF2	-0.233692	11.4388	9.72414	0.00183788	0.00937952
CD3D	-0.23614	11.3399	9.02647	0.00299526	0.0141856
HNRNPU	-0.238518	11.3489	9.86725	0.00211116	0.0105026
LAMTOR1	-0.251102	11.306	10.5028	0.00214899	0.0106017
PPP1R15A	-0.25559	11.2647	11.1651	0.00281813	0.0135637
JUN	-0.257263	11.4563	10.1936	0.00143187	0.00756847
RPS4Y1	-0.264633	11.6339	16.4641	5.1e-05	0.00038956
VCAN	-0.276666	12.2449	26.5668	2.81e-07	3.78e-06
IL32	-0.280673	11.9288	19.1219	1.29e-05	0.00011955
AC020656.1	-0.281406	11.5323	14.9204	0.00011527	0.00080283
FAM107B	-0.281618	11.2704	12.7696	0.00116017	0.00641889
NDUFS5	-0.282533	11.368	13.9837	0.00030628	0.00188902
IFITM1	-0.284759	11.6693	17.2215	3.46e-05	0.00029224
SNHG25	-0.286151	11.32	13.4039	0.00046742	0.00282359
ARF5	-0.30259	11.2676	15.3436	0.00040609	0.00247839
CD3E	-0.30694	11.4489	17.122	3.61e-05	0.00030127
SMDT1	-0.312329	11.3313	16.2286	0.00010788	0.00076032
NAMPT	-0.329421	11.5967	17.0056	3.89e-05	0.00031959
PLBD1	-0.336804	11.3583	18.0837	2.19e-05	0.00019332
SPCS1	-0.346655	11.285	19.9664	4.28e-05	0.0003377
IL7R	-0.371155	11.502	20.9623	4.99e-06	5.18e-05
CD8B	-0.372501	11.2803	21.6571	1.11e-05	0.00010555
LDHB	-0.39291	11.2886	24.3376	3.73e-06	4.09e-05
S100A8	-0.399646	15.2168	73.7253	1.83e-17	1.55e-15
DUSP2	-0.400303	11.3651	22.7978	1.93e-06	2.29e-05
S100A12	-0.439448	12.3883	47.9992	5.81e-12	2.29e-10
PCED1B-AS1	-0.467732	11.2799	35.4853	4.24e-08	6.44e-07
SCAF11	0.192671	11.2772	5.74124	0.0298952	0.100556
HSP90B1	0.172612	11.3619	4.8025	0.0302781	0.101269
CIRBP	0.176718	11.3169	5.0547	0.0306881	0.102064
COTL1	0.137098	11.7721	4.61821	0.0317232	0.104917
RPS11	0.136993	11.7166	4.56277	0.0327643	0.107758
SELL	-0.162731	11.3911	4.53622	0.0332754	0.108835
EIF4A1	0.167161	11.3771	4.46057	0.034778	0.113124
TYROBP	0.0907453	12.4518	4.3489	0.0371488	0.120175
UQCRQ	0.157984	11.3956	4.2799	0.0386609	0.124063
TRIR	-0.16592	11.3056	4.55361	0.0388276	0.124063
RPLP2	-0.0712525	12.7588	4.26595	0.0389792	0.124063
LGALS3	0.16365	11.4451	4.22307	0.0399744	0.12655
ANXA2	0.173963	11.3205	4.59619	0.0426999	0.133575
ACTG1	0.117407	11.9083	4.11089	0.0427064	0.133575
ATP6V1F	0.171807	11.3154	4.62992	0.0428704	0.133575
TLE5	-0.156726	11.3521	4.20498	0.0432577	0.134076
CFD	0.163004	11.3641	4.15371	0.0436191	0.134492
JMJD1C	-0.159593	11.3014	4.25063	0.0439787	0.134898
GMFG	-0.1415	11.5022	4.04403	0.0444275	0.135573
CD44	-0.148474	11.4971	4.02776	0.0448706	0.136223
IER2	0.156572	11.4042	4.0082	0.0453799	0.137066
SNHG8	-0.158876	11.3437	4.22005	0.0469946	0.141223
SUMO2	0.152409	11.3983	3.93669	0.0473452	0.141557
CLEC12A	-0.159661	11.2898	4.42424	0.0485159	0.144329
NFKBIA	0.1536	11.4704	3.82771	0.0505235	0.149157
MTDH	0.164708	11.2903	4.23993	0.0506428	0.149157
RPL35	-0.099632	12.0209	3.71278	0.0541028	0.158559
CAPG	-0.150792	11.292	4.1128	0.0556124	0.161813
OOEP	-0.160293	11.274	4.38743	0.0557598	0.161813
SET	0.147866	11.3641	3.58992	0.0582384	0.168181
HADHA	0.166298	11.2738	4.09588	0.0620497	0.178317
SERPINB1	-0.136058	11.4495	3.44632	0.0635023	0.180334
EIF4G2	0.162541	11.2802	3.99338	0.0639479	0.180334
EIF3K	-0.128895	11.5474	3.43142	0.0640768	0.180334
CD2	-0.157199	11.2964	3.89759	0.064241	0.180334
SLC25A3	0.160643	11.289	4.02102	0.0643834	0.180334
SPI1	0.145654	11.4087	3.41421	0.0647472	0.180334
TNFSF13B	-0.141984	11.2857	3.64886	0.0648838	0.180334
DOCK8	0.161035	11.2924	3.7767	0.0657357	0.181848
TYMP	0.154077	11.3139	3.72563	0.067085	0.184718
HLA-E	0.125012	11.6019	3.33577	0.0678997	0.186095
CD55	-0.142537	11.2942	3.51487	0.0706418	0.192565
GZMA	0.14818	11.354	3.26505	0.0709109	0.192565
ATP5PF	0.156965	11.2686	3.90673	0.0739259	0.199836
KLF10	0.151948	11.3197	3.44502	0.0750324	0.201127
CNBP	0.14369	11.3132	3.34569	0.075083	0.201127
SEC11A	0.152272	11.2935	3.62471	0.0758408	0.202242
PARK7	0.152687	11.2822	3.74144	0.0763522	0.202693
CD302	-0.125425	11.5037	3.11196	0.0778328	0.205701
AHNAK	0.132464	11.5977	3.09972	0.0784405	0.206386
SAT1	0.127923	11.7128	3.08604	0.0791257	0.207267
AP2S1	0.141138	11.3106	3.24032	0.0826725	0.215604
B2M	0.0412524	14.3886	3.00443	0.0831519	0.215903
PYCARD	0.138301	11.3719	2.99086	0.0838506	0.216767
MNDA	-0.099724	11.9226	2.91162	0.0880931	0.226744
PPIA	0.10128	11.7941	2.85296	0.091322	0.23325
C4orf48	0.142357	11.2916	3.26165	0.0917199	0.23325
H3F3A	0.094547	11.9275	2.84451	0.0918028	0.23325
SSR2	-0.136674	11.3068	3.13786	0.0930621	0.235439
LIMD2	-0.129696	11.3541	2.91755	0.0953943	0.240312
CCNI	0.124318	11.4483	2.74893	0.0974364	0.244417
PRKCB	0.14064	11.3116	2.97682	0.0997587	0.249186
DNAJC8	-0.141304	11.2676	3.3149	0.100704	0.249851
NSA2	0.124823	11.43	2.6936	0.100869	0.249851
ATP5PO	-0.141218	11.2712	3.25138	0.101812	0.251121
RPL36AL	-0.11448	11.545	2.67223	0.10223	0.251121
SEM1	0.141093	11.2693	3.28153	0.103171	0.252386
ZEB2	0.126702	11.5134	2.61349	0.106091	0.25846
SRSF5	0.136747	11.3201	2.97876	0.107195	0.26008
RNASEK	0.0946357	11.8337	2.58036	0.108314	0.261723
GNG5	-0.115224	11.462	2.56507	0.109365	0.263188
ST13	-0.128061	11.33	2.69336	0.110547	0.264568
TAF10	0.144478	11.283	3.15614	0.110832	0.264568
TAGLN2	-0.10845	11.6904	2.52942	0.111896	0.266035
UBA52	0.0726193	12.2117	2.52198	0.112387	0.266133
EMP3	0.0996397	11.7553	2.50311	0.113739	0.267631
C12orf57	-0.126345	11.3372	2.59975	0.113924	0.267631
STMP1	0.13688	11.2822	2.90823	0.114956	0.268989
HEBP2	-0.12467	11.2787	2.75743	0.11627	0.270992
OAZ1	0.0895474	11.9171	2.44962	0.117671	0.272771
TIMP1	0.132341	11.3845	2.52693	0.117955	0.272771
UBC	-0.0954156	11.7644	2.43286	0.118933	0.273964
CAPZB	-0.122721	11.3616	2.50526	0.121146	0.277979
AP1S2	0.111499	11.5923	2.39293	0.122003	0.27882
POMP	0.136755	11.2757	2.84322	0.122455	0.27882
FAU	-0.0462223	13.0152	2.33714	0.126439	0.286217
PLEK	0.127308	11.3254	2.45627	0.126944	0.286217
GSTP1	0.10303	11.7332	2.32862	0.127154	0.286217
JUNB	-0.10613	11.5766	2.31292	0.12842	0.287972
GNAI2	0.120438	11.4122	2.3608	0.133376	0.297958
VAMP2	-0.129085	11.2695	2.71689	0.134979	0.300404
LAPTM5	-0.102516	11.5626	2.19821	0.138289	0.306618
MBP	0.129336	11.277	2.611	0.139374	0.307871
GPX4	0.113082	11.4376	2.25608	0.140498	0.309201
ATP5MC3	0.121188	11.3201	2.36179	0.141338	0.309896
IFITM2	0.100754	11.6242	2.11722	0.145767	0.318429
RPS9	0.073961	12.041	2.09825	0.147584	0.321212
H3F3B	0.0782068	11.9828	2.04045	0.153281	0.331353
PNRC1	-0.0909939	11.6922	2.03963	0.153363	0.331353
COX8A	0.107682	11.4513	2.07599	0.154415	0.332412
MIF	-0.0995614	11.5265	2.00432	0.156968	0.336684
RPSA	-0.0804723	11.8485	1.97272	0.160275	0.342536
TPM3	-0.0888976	11.6681	1.91595	0.166419	0.354388
RAP1B	0.114787	11.3991	2.00038	0.168787	0.358142
ZFP36	0.0959408	11.6322	1.85625	0.173172	0.366135
CORO1A	0.100424	11.5044	1.84784	0.174149	0.366891
SAMHD1	0.105045	11.4667	1.83084	0.176143	0.369209
NDUFA1	-0.0980602	11.4786	1.82784	0.176497	0.369209
RIPOR2	-0.107482	11.3086	1.9507	0.178466	0.372014
NDUFB2	0.107722	11.335	1.91758	0.179749	0.373374
PGK1	0.108576	11.3429	1.82445	0.182476	0.374969
ACAP2	-0.0968711	11.3869	1.77441	0.18295	0.374969
FAM49B	0.120367	11.2893	2.1581	0.183417	0.374969
IL2RG	-0.104673	11.3187	1.80548	0.183663	0.374969
NDUFC2	0.118471	11.2685	2.23609	0.18481	0.374969
SNRPD2	-0.100621	11.4223	1.80799	0.186728	0.374969
EIF3E	0.1166	11.2801	2.06577	0.1872	0.374969
LTA4H	-0.112774	11.3041	2.0895	0.187421	0.374969
RNF130	0.105977	11.3822	1.73821	0.187478	0.374969
EIF3H	0.109741	11.3485	1.86501	0.18831	0.374969
SON	0.100079	11.4788	1.73148	0.188334	0.374969
UQCR10	0.0999682	11.4018	1.73128	0.188359	0.374969
PSMB9	0.112514	11.2901	1.9138	0.189141	0.374969
BTF3	-0.077494	11.8017	1.72327	0.189385	0.374969
VSIR	0.115948	11.289	2.01719	0.190767	0.376447
PRELID1	0.113848	11.3459	1.89353	0.193083	0.379751
ATP5MC2	0.0721348	11.9166	1.66897	0.196508	0.384214
SEPTIN7	0.101749	11.3714	1.73132	0.197873	0.384214
CYBB	-0.092825	11.4459	1.65649	0.198189	0.384214
ARL6IP5	0.113721	11.3184	1.9782	0.198391	0.384214
CSNK2B	0.113681	11.2879	1.98969	0.198777	0.384214
SEC61G	-0.0984757	11.4126	1.64595	0.199621	0.384214
RPS6	0.0577307	12.2768	1.64395	0.199895	0.384214
PDIA3	0.110464	11.2911	1.87297	0.20269	0.388326
ACTR3	0.106079	11.3157	1.74151	0.205216	0.391896
ERP29	-0.105832	11.2918	1.94832	0.208327	0.396558
COX7A2	0.0937804	11.4184	1.57573	0.209486	0.397487
ZYX	-0.10436	11.2973	1.86832	0.211109	0.399286
PSME1	0.0803241	11.7072	1.5519	0.212963	0.40151
DDX21	-0.102884	11.3023	1.70271	0.217989	0.409682
NDUFA3	-0.0920357	11.4356	1.4966	0.221302	0.414591
RPL37A	0.0618982	12.0893	1.47254	0.225052	0.420287
SIK3	0.106767	11.2935	1.64852	0.227274	0.423102
ATP5F1E	-0.0452415	12.579	1.43668	0.230783	0.428288
CALM2	0.0839236	11.6298	1.39486	0.23769	0.439726
RACK1	-0.0610919	12.0213	1.3814	0.239967	0.442557
EDF1	-0.0947563	11.3095	1.53114	0.243034	0.44682
LYST	-0.091428	11.2799	1.48223	0.246427	0.451655
FCN1	0.0667662	12.0116	1.3005	0.254255	0.464454
PPDPF	-0.0815708	11.519	1.2961	0.255028	0.464454
LYN	-0.0844053	11.374	1.32177	0.255763	0.464454
AKAP13	-0.0925491	11.3038	1.48968	0.259612	0.470002
COX6C	-0.0822135	11.4599	1.25073	0.263512	0.475608
NEDD8	0.0973737	11.2782	1.48884	0.264835	0.476542
FKBP1A	0.100102	11.3694	1.46134	0.266975	0.478936
APRT	0.0902685	11.3173	1.33012	0.273113	0.487747
COX6B1	0.076936	11.5593	1.1967	0.274081	0.487747
LST1	0.0777679	11.611	1.19532	0.274358	0.487747
FXYD5	-0.06855	11.6864	1.17507	0.278459	0.493556
PCBP2	-0.083465	11.3741	1.25483	0.280113	0.495006
MORF4L1	0.0895593	11.3281	1.1932	0.297858	0.524797
ASAH1	-0.0753574	11.3259	1.06068	0.312326	0.548655
ANXA5	0.0819539	11.4498	1.01361	0.314129	0.550191
TOMM7	-0.0671712	11.5903	1.0014	0.317061	0.553687
ATP6V0E1	0.08354	11.3487	1.13886	0.318173	0.553995
SMAP2	-0.0774873	11.3252	1.10862	0.319938	0.555435
GSTK1	-0.0753509	11.3475	0.99207	0.322772	0.558716
PGLS	-0.0753886	11.3023	1.09173	0.324098	0.559376
CD3G	-0.0818858	11.3153	1.05767	0.327619	0.563809
COX6A1	0.0755845	11.4632	1.01744	0.329887	0.564875
TCEA1	0.0822001	11.2996	1.02997	0.330147	0.564875
ATP2B1	-0.0749258	11.3152	1.00328	0.332038	0.566452
CELF2	0.0907315	11.2821	1.12542	0.332982	0.566452
CANX	0.0890097	11.2857	1.11462	0.334967	0.568196
SERPINA1	0.0748547	11.4819	0.924941	0.336267	0.568196
CAP1	0.0830348	11.3339	1.04942	0.336887	0.568196
HLA-B	-0.0324179	12.9197	0.915425	0.338765	0.569408
RAC2	0.0748469	11.3619	0.922967	0.339529	0.569408
TMEM176B	0.0844574	11.2869	0.944253	0.343633	0.574449
EEF2	-0.0628072	11.5896	0.89402	0.344475	0.574449
HNRNPA2B1	0.0676556	11.5992	0.881997	0.34774	0.578264
CBX3	-0.0765293	11.2718	1.07946	0.352231	0.584092
PAIP2	-0.0732049	11.2739	0.994583	0.354542	0.586281
FGL2	0.0827434	11.4501	0.959148	0.357304	0.589203
DOCK2	0.0900863	11.275	1.10024	0.359001	0.590357
HIF1A	-0.0723801	11.2988	0.921491	0.361345	0.592566
TSC22D3	-0.0677109	11.4364	0.818048	0.365833	0.598268
CAST	0.0668392	11.594	0.780803	0.376975	0.614791
FOXP1	0.0818704	11.2989	0.937718	0.379985	0.617064
MOB1A	-0.0686654	11.2646	0.925829	0.380453	0.617064
KLF6	-0.0611296	11.6136	0.758106	0.384012	0.621135
RPL4	0.0590348	11.6153	0.751752	0.386	0.622648
YWHAB	0.0631995	11.5362	0.741772	0.389171	0.626057
NDUFA4	0.072044	11.3469	0.801253	0.394103	0.631359
GNAS	-0.0630459	11.3912	0.724954	0.394599	0.631359
ARPC3	0.0482632	11.8843	0.7173	0.397106	0.633176
RPL15	0.0443105	12.0526	0.711862	0.398902	0.633176
RHOA	0.0595291	11.59	0.711735	0.398944	0.633176
GAPDH	-0.0362827	12.4253	0.702522	0.40203	0.636369
SRGN	0.0461584	11.9638	0.694796	0.404612	0.637218
POLR2L	0.062135	11.4338	0.690122	0.406197	0.637218
RBM39	-0.0614242	11.3057	0.726897	0.406244	0.637218
ATP6V0C	0.060889	11.5109	0.685612	0.407735	0.637218
ACTR2	0.0713982	11.3487	0.715706	0.407949	0.637218
LRRFIP1	0.0650274	11.4446	0.680146	0.40961	0.638129
MCL1	-0.0591193	11.4489	0.66117	0.416219	0.646724
CD48	0.069286	11.3347	0.724031	0.427571	0.659564
MSN	0.0796489	11.2905	0.815776	0.428745	0.659564
MYL12B	0.0608047	11.4261	0.626167	0.428835	0.659564
MZT2B	-0.0641905	11.2939	0.700447	0.428939	0.659564
ATP5MG	-0.0465018	11.764	0.60303	0.437493	0.670973
UCP2	0.07031	11.2891	0.733399	0.441798	0.675826
RPS17	-0.0514418	11.5912	0.582476	0.44541	0.679595
ELF1	0.0675846	11.291	0.61646	0.45015	0.685062
ENO1	-0.0613679	11.348	0.633272	0.451703	0.685069
TMEM258	0.0573268	11.3817	0.561151	0.453862	0.685069
LAMTOR4	0.0586038	11.3925	0.57676	0.454145	0.685069
SDCBP	-0.0567744	11.3454	0.601909	0.455491	0.685069
S100A4	0.0225545	13.3572	0.556017	0.455941	0.685069
SERF2	0.0321924	12.3325	0.54651	0.459812	0.687403
MYO1F	0.0639983	11.3046	0.609937	0.461177	0.687403
WDR83OS	-0.0591629	11.3356	0.582977	0.462082	0.687403
JAK1	-0.0596448	11.3221	0.608379	0.462139	0.687403
C1orf162	0.0639226	11.3319	0.531003	0.466249	0.69084
CDC42	0.0549206	11.5471	0.52973	0.466784	0.69084
FYB1	-0.048096	11.4876	0.518367	0.471602	0.694816
COX4I1	-0.0397538	11.9451	0.517862	0.471818	0.694816
ARHGAP15	0.0723419	11.2713	0.646272	0.475924	0.699125
ABRACL	0.0651343	11.2772	0.615365	0.484293	0.708707
HLA-C	0.0394494	11.9665	0.488089	0.484841	0.708707
RAC1	-0.0484228	11.4147	0.477216	0.489746	0.713813
S100A6	-0.0225707	13.2943	0.473573	0.491432	0.713813
ARPC1B	0.0458594	11.6527	0.47021	0.49295	0.713813
HCLS1	0.0557587	11.3624	0.469757	0.493158	0.713813
DUSP1	-0.0455153	11.7365	0.466739	0.494567	0.714106
RPL41	-0.0255035	12.5375	0.452699	0.501114	0.720385
SH3KBP1	0.0614721	11.3061	0.452202	0.501349	0.720385
TPI1	0.0529864	11.3994	0.448122	0.503286	0.721417
CKLF	0.0578599	11.3144	0.516282	0.505104	0.722274
FLNA	0.057264	11.3148	0.503088	0.506638	0.722722
APOO	-0.0504529	11.3635	0.445726	0.509454	0.724992
JUND	-0.0391758	11.8047	0.425194	0.514412	0.726348
RPL36A	0.0276295	12.3559	0.423249	0.515376	0.726348
PABPC1	-0.0323371	12.0573	0.422952	0.515523	0.726348
RPL27	0.0408796	11.7595	0.42146	0.516265	0.726348
PAK2	0.0569905	11.3412	0.418811	0.517586	0.726348
CD14	0.0529768	11.4531	0.418447	0.517768	0.726348
S100A11	-0.0326353	12.127	0.415971	0.519017	0.726378
TBCA	-0.0466908	11.4271	0.41364	0.522517	0.729459
TMEM50A	0.0574763	11.2622	0.473301	0.524227	0.729459
ELOB	-0.0424651	11.6359	0.404331	0.524915	0.729459
EVI2B	-0.0433098	11.3668	0.386983	0.533942	0.740267
PTPRCAP	0.0497169	11.3535	0.390839	0.536704	0.74175
PSMA7	0.0519134	11.3239	0.402242	0.537518	0.74175
HMGN2	-0.0439072	11.3543	0.379658	0.540149	0.743647
CSTB	0.053457	11.3799	0.441775	0.542396	0.745008
ARPC5	-0.0438991	11.4226	0.368304	0.543982	0.745456
PPIB	-0.0434365	11.4328	0.360438	0.548314	0.749657
CST7	0.0487541	11.421	0.355556	0.551053	0.751203
CALM1	-0.038628	11.6574	0.353867	0.551982	0.751203
C9orf16	0.050786	11.2688	0.415732	0.559099	0.757421
PKM	-0.0405137	11.3628	0.340251	0.559734	0.757421
GABARAP	0.0314072	11.9747	0.339116	0.560389	0.757421
PET100	-0.0417197	11.4229	0.328096	0.56683	0.760605
ALDOA	-0.0386612	11.5018	0.325048	0.568637	0.760605
SRP14	0.0374461	11.6738	0.324823	0.568771	0.760605
EEF1G	0.0412368	11.5017	0.319814	0.571767	0.760605
KRT10	-0.0447159	11.2772	0.348792	0.572285	0.760605
LINC01578	-0.0409759	11.2739	0.343626	0.572913	0.760605
RNF213	0.0533259	11.2725	0.408571	0.572931	0.760605
EIF3F	0.050848	11.2878	0.390332	0.573023	0.760605
NDUFB1	-0.0383116	11.525	0.312903	0.575951	0.762781
CSDE1	0.0522709	11.2853	0.374624	0.579333	0.765547
PTPRC	0.0307487	12.0411	0.298167	0.585084	0.771425
NDUFB11	0.0460766	11.3387	0.331329	0.58773	0.77206
SNHG29	-0.0382913	11.5326	0.292759	0.588503	0.77206
MYH9	-0.0420188	11.298	0.335567	0.589479	0.77206
HSPA8	-0.0387362	11.3728	0.282876	0.594866	0.775695
GPSM3	-0.045122	11.3176	0.33216	0.594922	0.775695
LSP1	0.0390695	11.6244	0.280856	0.596185	0.775695
ATP6V1G1	-0.0379286	11.3817	0.278689	0.597605	0.775839
KRTCAP2	-0.0394914	11.3395	0.271993	0.602041	0.779886
OST4	-0.0374084	11.4845	0.265299	0.606545	0.7824
RPL10A	0.0287015	11.9368	0.264374	0.607173	0.7824
HNRNPDL	-0.0345316	11.5058	0.263239	0.607946	0.7824
NPM1	-0.0364058	11.3925	0.254903	0.613685	0.788072
RPL3	0.0310587	11.7877	0.251381	0.616145	0.788859
CSTA	-0.0339926	11.5659	0.250219	0.616962	0.788859
RABAC1	0.0465548	11.2645	0.337061	0.619659	0.789156
CROCC	-0.0345802	11.3164	0.245826	0.62007	0.789156
CTSS	0.0222227	12.6088	0.244273	0.621194	0.789156
PA2G4	0.0421503	11.2783	0.277055	0.625775	0.792965
DAZAP2	-0.0331124	11.4431	0.236382	0.626871	0.792965
CLEC7A	-0.0271789	11.2821	0.229031	0.632282	0.798104
GRN	0.0435021	11.3701	0.255328	0.635458	0.799568
MALAT1	-0.0205053	15.1352	0.223895	0.636142	0.799568
RPL31	-0.0266878	11.7703	0.204475	0.651169	0.813737
TLN1	-0.0297534	11.3548	0.212105	0.65143	0.813737
RPL26	-0.0160371	12.7179	0.20401	0.651539	0.813737
NAP1L1	-0.0347356	11.2843	0.248041	0.656491	0.818195
SH3BGRL	-0.029847	11.4527	0.193023	0.660448	0.819912
SNX3	0.0437199	11.2879	0.281881	0.660639	0.819912
MYL12A	-0.0272852	11.7209	0.187551	0.664998	0.823595
RPL17	-0.019656	12.2093	0.184385	0.667666	0.825174
ROMO1	0.0333031	11.3326	0.180235	0.671206	0.82782
CTSD	-0.0330636	11.3621	0.193777	0.673375	0.828769
SERP1	0.0311755	11.4963	0.174261	0.676385	0.829674
CD99	-0.028717	11.5414	0.173659	0.676913	0.829674
SF1	-0.0342468	11.2787	0.204879	0.678474	0.829869
RPS24	0.0110951	13.5299	0.169712	0.680401	0.83051
ATP5ME	0.0288455	11.5824	0.167267	0.682585	0.831461
DHFR	-0.0322517	11.2837	0.168035	0.687436	0.833964
RPL38	-0.0216061	11.8831	0.161013	0.688257	0.833964
BLOC1S1	-0.0294961	11.337	0.160351	0.688865	0.833964
RPL13A	0.0231972	11.8933	0.153694	0.695061	0.838778
SEC62	-0.0313456	11.3289	0.167751	0.695676	0.838778
RAB31	0.0312539	11.2869	0.142227	0.706737	0.849249
SKP1	-0.0281819	11.4257	0.14272	0.707229	0.849249
YPEL3	-0.0288932	11.3011	0.143503	0.715575	0.857531
LYZ	0.0138027	13.3873	0.124537	0.724203	0.865988
SSR4	0.0300786	11.3868	0.136453	0.725558	0.865988
YWHAZ	0.0266026	11.5327	0.121106	0.727866	0.866995
MYADM	-0.0175453	11.2961	0.1164	0.732999	0.869103
PTPRE	0.0368681	11.2795	0.128474	0.73366	0.869103
DDX5	0.0239934	11.682	0.115459	0.73404	0.869103
SYF2	0.0321804	11.2959	0.135321	0.7365	0.870275
COX5B	-0.0262361	11.4427	0.13714	0.740503	0.87163
TALDO1	-0.0243138	11.4318	0.125577	0.740591	0.87163
HINT1	-0.0220592	11.5435	0.106875	0.743756	0.872204
ZFAS1	0.0299449	11.2909	0.127936	0.744025	0.872204
MICOS10	-0.0235995	11.2924	0.128721	0.74757	0.874627
GLIPR1	-0.0200354	11.3347	0.101305	0.753835	0.879615
COMMD6	-0.020339	11.6748	0.0974452	0.754942	0.879615
HIGD2A	0.0242228	11.4415	0.0977599	0.757852	0.879615
LSM7	-0.0235001	11.2826	0.106653	0.758994	0.879615
CCL5	0.0229873	11.9838	0.0925727	0.760965	0.879615
CYBA	0.0174106	11.9569	0.090831	0.763147	0.879615
ARHGDIB	-0.0176815	11.7121	0.0900354	0.764155	0.879615
PRR13	0.024333	11.4342	0.0898363	0.764409	0.879615
VIM	-0.0130995	12.4046	0.0892182	0.765206	0.879615
S100A10	0.0133868	12.5938	0.0866683	0.768488	0.881308
ATP5MF	-0.0215272	11.4351	0.085764	0.769656	0.881308
IQGAP1	0.0242138	11.4679	0.0755944	0.78338	0.895292
AGTRAP	-0.0169605	11.267	0.0881134	0.788882	0.899842
TMSB10	0.00739169	13.5288	0.0698716	0.791544	0.901142
ITGB2	0.0222291	11.4761	0.0669464	0.795856	0.904312
ARPC4	-0.0148196	11.277	0.065689	0.798526	0.905608
ARHGAP26	-0.0167054	11.3924	0.0620362	0.803325	0.909309
SMCHD1	-0.0158187	11.2792	0.0614591	0.805451	0.909975
NDUFA11	-0.0160932	11.3848	0.0570829	0.811186	0.91427
ITM2B	0.0141245	11.9152	0.0563728	0.812342	0.91427
RPL9	0.0133128	11.9836	0.0549437	0.814692	0.91508
BRI3	0.0202	11.4504	0.0536113	0.816912	0.91508
STXBP2	-0.014739	11.5741	0.0531447	0.817698	0.91508
RPL21	-0.0094645	12.3268	0.0515424	0.820418	0.916391
NEAT1	0.020206	11.6793	0.0495578	0.823858	0.918501
HNRNPA3	0.0241895	11.3098	0.0614893	0.828202	0.921609
UQCR11	-0.0137114	11.6429	0.0444136	0.833102	0.925322
CD52	-0.0135533	11.666	0.0425821	0.83653	0.927389
BLVRB	-0.0122272	11.2796	0.0472827	0.846531	0.936722
ATP5PD	0.0184611	11.3243	0.049579	0.850156	0.938979
TPT1	-0.0061821	12.9605	0.0335421	0.854702	0.941696
HLA-A	-0.0094259	11.8668	0.032791	0.856316	0.941696
PFDN5	-0.0090714	12.0373	0.0322979	0.857389	0.941696
HP1BP3	0.0168566	11.272	0.0281199	0.867906	0.951483
EIF1	-0.0076057	12.0992	0.0261186	0.871623	0.953791
RPS2	-0.0063485	12.4081	0.0239927	0.876915	0.957811
UBE2D3	-0.0083702	11.3452	0.0224097	0.881013	0.959551
ATP5MD	-0.0147696	11.4633	0.0432365	0.881749	0.959551
RPS16	0.00802668	11.9858	0.0214844	0.883478	0.959668
PICALM	-0.0068874	11.299	0.0206073	0.885865	0.960498
EFHD2	0.0120751	11.4127	0.0197895	0.888137	0.960808
SERBP1	0.0142226	11.3285	0.0186443	0.891401	0.960808
SRRM1	0.0130796	11.3528	0.0201353	0.893487	0.960808
DEK	-0.0090514	11.2839	0.0194691	0.895225	0.960808
SOD2	-0.0072349	11.2902	0.0170452	0.896135	0.960808
DUSP6	-0.0034043	11.3186	0.0166378	0.897379	0.960808
RPL7	0.00757889	11.8272	0.0151583	0.902022	0.960808
ETS1	0.00910199	11.3053	0.0145506	0.903996	0.960808
GUK1	-0.0087077	11.3072	0.0145292	0.904067	0.960808
UBL5	-0.0082875	11.456	0.0137262	0.906743	0.960808
UBE2V1	-0.0091793	11.2647	0.0207174	0.906844	0.960808
UQCRH	0.0127734	11.3974	0.0178175	0.907655	0.960808
NME2	-0.0066825	11.4829	0.0133193	0.908129	0.960808
ATP6V0B	-0.0058509	11.3651	0.01291	0.909546	0.960808
TRAPPC5	0.0132856	11.3226	0.0148123	0.910496	0.960808
ARF1	-0.0040735	11.2743	0.0150185	0.916532	0.965457
UBB	-0.0072486	11.3674	0.00957063	0.926193	0.973072
MAP1LC3B	-0.0033485	11.2784	0.00838456	0.927049	0.973072
SARAF	-0.0080486	11.3931	0.0127925	0.933476	0.975525
SEC61B	0.0101225	11.3914	0.0121188	0.933794	0.975525
RPL23A	-0.0039935	11.9836	0.00679092	0.934329	0.975525
IRF1	-0.0079611	11.2787	0.0101975	0.937212	0.976813
EEF1D	0.00383072	11.9203	0.00478197	0.944874	0.983067
GRB2	-0.0006117	11.3195	0.0110974	0.948566	0.983735
FYN	0.0108002	11.2751	0.00782509	0.948839	0.983735
NDUFB9	0.0136793	11.3179	0.0143351	0.953972	0.984148
SRRM2	0.0023381	11.2978	0.00331133	0.954116	0.984148
NDUFA13	0.0075832	11.3936	0.00590221	0.954225	0.984148
NOP10	-0.0016776	11.2739	0.00389884	0.957857	0.984888
AGTPBP1	-0.0027652	11.323	0.00709397	0.95827	0.984888
TXNIP	-0.0018323	12.0354	0.00162212	0.967877	0.991906
TOMM6	0.0079905	11.3038	0.00497045	0.968448	0.991906
CD68	0.00588764	11.3467	0.00160377	0.977657	0.998243
SLC25A6	0.00369211	11.6282	0.00076	0.978009	0.998243
TKT	0.0112952	11.4599	0.00715348	0.980861	0.999125
ARL6IP4	0.0005565	11.2798	0.0004952	0.982248	0.999125
ATP5F1D	0.00238618	11.4156	0.00030838	0.985991	0.999449
UQCRB	0.00217492	11.6542	0.00029082	0.986395	0.999449
PTGES3	0.00072621	11.2667	0.0006132	0.991702	0.999449
ATP5MPL	0.00099939	11.4696	0.00010101	0.991982	0.999449
CD53	0.00228306	11.3134	4.59e-05	0.994593	0.999449
APLP2	0.0113996	11.3349	0.00285234	0.995654	0.999449
AC138123.1	0.00253828	11.3024	0.00029172	0.998183	0.999449
COX7B	0.00623184	11.3478	0.00221746	0.999107	0.999449
HCST	0.00028142	11.5971	4.84e-07	0.999445	0.999449
RHOG	0.00201848	11.2926	7.61e-06	0.999449	0.999449
